# Transcriptomic changes due to early, chronic alcohol exposure during cortical development implicate regionalization, cell-type specification, synaptogenesis and WNT signaling as primary determinants of fetal alcohol Spectrum Disorders

**DOI:** 10.1101/784793

**Authors:** Máté Fischer, Praveen Chander, Huining Kang, Jason P. Weick

**Affiliations:** Department of Neurosciences, University of New Mexico HSC, Albuquerque, NM 87131, USA; Center for Brain Recovery and Repair, University of New Mexico HSC, Albuquerque, NM 87131, USA

**Keywords:** Regionalization, patterning, WNT signaling, FASD, hPSN

## Abstract

Fetal alcohol spectrum disorders (FASD) are described by a cluster of deficits following *in utero* alcohol exposure, whose effects disproportionately target the cerebral cortex. *In vitro* and *in vivo* models of FASD have successfully recapitulated multiple facets of clinical presentations, including morphological and behavioral deficits, but far less is understood regarding the molecular and genetic bases of FASD. In this study, we utilize an *in vitro* human pluripotent stem cell-based (hPSC) model of corticogenesis to probe the effect of early, chronic alcohol exposure on the transcriptome of developing cortical neurons. We here identify a relatively limited number of significantly altered biological pathways, including regional patterning, cell-type specification, axon guidance and synaptic function. Significant upregulation of WNT signaling-related transcripts, to the exclusion of other secreted morphogens was also observed in alcohol exposed cultures. Lastly, an overall alcohol-associated shift towards an increased caudal profile, at the expense of rostral molecular identity was observed, representing a potentially previously underappreciated FASD phenotype.
