## Supplemental Table 3 for "Transcriptomic changes due to early, chronic alcohol exposure during cortical development implicate regionalization, cell-type specification, synaptogenesis and WNT signaling as primary determinants of fetal alcohol Spectrum Disorders"

### Sheet: 1.2 FC DAVID KEGG
Category	Term	Count	%	PValue	Genes	List Total	Pop Hits	Pop Total	Fold Enrichment	Bonferroni	Benjamini	FDR
KEGG_PATHWAY	hsa04360:Axon guidance	23	0.0192956	1.38286e-08	DCC, NGEF, PLXNC1, NRP1, EFNB1, NTNG2, L1CAM, LRRC4C, NTN1, SLIT1, EPHB4, SLIT2, EPHA3, SEMA5A, SEMA6A, EPHA7, UNC5B, CXCR4, ROBO1, UNC5A, SRGAP3, SEMA3C, UNC5C	294	127	6879	4.23743	3.11142e-06	3.11142e-06	1.76666e-05
KEGG_PATHWAY	hsa05200:Pathways in cancer	41	0.0343966	1.70099e-07	DCC, FGFR2, WNT5A, ADCY1, FGFR3, ADCY2, ERBB2, MITF, EGLN3, GNG12, ZBTB16, TCF7L1, CXCR4, RASGRP1, BCL2, PRKACA, AXIN2, PLCB1, GNG4, LAMB1, TRAF5, WNT8B, COL4A2, BMP2, CTBP2, RUNX1T1, BIRC7, FZD1, LEF1, SMAD3, PRKCG, FZD2, FZD5, COL4A6, FZD7, PRKCB, COL4A5, CCND1, WNT7B, LAMA5, JUN	294	393	6879	2.44101	3.82715e-05	1.91359e-05	0.000217308
KEGG_PATHWAY	hsa04310:Wnt signaling pathway	22	0.0184567	3.00065e-07	WNT5A, CTBP2, FZD1, LEF1, PRKCG, CXXC4, FZD2, FZD5, TCF7L1, FZD7, PRKCB, GPC4, WNT7B, CCND1, SFRP2, CCND2, JUN, PRICKLE2, PRKACA, AXIN2, PLCB1, WNT8B	294	138	6879	3.73011	6.75125e-05	2.25047e-05	0.000383346
KEGG_PATHWAY	hsa04390:Hippo signaling pathway	22	0.0184567	1.3878e-06	WNT5A, BMP2, WWC1, FZD1, TEAD1, SMAD3, LEF1, FZD2, FZD5, WWTR1, TCF7L1, FZD7, TP73, WNT7B, CCND1, FRMD6, CRB2, CCND2, YAP1, AXIN2, BMP7, WNT8B	294	151	6879	3.40897	0.000312208	7.8061e-05	0.00177296
KEGG_PATHWAY	hsa04916:Melanogenesis	16	0.013423	1.84385e-05	WNT5A, ADCY1, ADCY2, MITF, FZD1, LEF1, PRKCG, FZD2, FZD5, TCF7L1, FZD7, PRKCB, WNT7B, PRKACA, PLCB1, WNT8B	294	100	6879	3.74367	0.00414012	0.000829398	0.0235535
KEGG_PATHWAY	hsa04550:Signaling pathways regulating pluripotency of stem cells	19	0.0159399	2.41306e-05	WNT5A, FGFR2, BMP2, FGFR3, OTX1, FZD1, SMAD3, FZD2, FZD5, ISL1, FZD7, WNT7B, DLX5, LHX5, ID4, AXIN2, TCF3, ZFHX3, WNT8B	294	140	6879	3.17544	0.00541474	0.0009045	0.0308235
KEGG_PATHWAY	hsa04727:GABAergic synapse	14	0.0117452	5.42742e-05	ADCY1, ADCY2, GABRA4, SLC6A1, GABRA5, PRKCG, GNG12, PRKCB, SLC32A1, GAD2, PRKACA, GNG4, GAD1, HAP1	294	85	6879	3.85378	0.0121378	0.00174305	0.0693154
KEGG_PATHWAY	hsa05217:Basal cell carcinoma	11	0.00922834	7.61829e-05	WNT5A, WNT7B, BMP2, FZD1, LEF1, FZD2, AXIN2, FZD5, FZD7, TCF7L1, WNT8B	294	54	6879	4.76625	0.0169957	0.00214043	0.0972832
KEGG_PATHWAY	hsa04723:Retrograde endocannabinoid signaling	15	0.0125841	8.56822e-05	ADCY1, ADCY2, GABRA4, ABHD6, GABRA5, PRKCG, GNG12, PRKCB, SLC17A7, KCNJ5, SLC32A1, SLC17A6, PRKACA, GNG4, PLCB1	294	101	6879	3.47494	0.0190947	0.00213986	0.109407
KEGG_PATHWAY	hsa05034:Alcoholism	20	0.0167788	0.000175052	DDC, HIST1H2BD, HIST1H2AD, GNG12, PDYN, NPY, HIST1H4B, HIST1H2BI, NTRK2, HIST1H2AI, CRH, HIST1H2AH, HIST1H3D, HIST1H4C, HIST1H2AJ, HIST1H4D, HIST1H3E, GNG4, HDAC9, HIST1H3G	294	177	6879	2.64384	0.0386244	0.00393127	0.223406
KEGG_PATHWAY	hsa04971:Gastric acid secretion	11	0.00922834	0.000967097	ADCY1, ADCY2, ATP1A3, PRKACA, SLC4A2, PRKCG, ATP1A2, KCNJ2, PLCB1, SST, PRKCB	294	73	6879	3.52572	0.195635	0.0195966	1.2285
KEGG_PATHWAY	hsa05032:Morphine addiction	12	0.0100673	0.00156987	KCNJ5, SLC32A1, ADCY1, ADCY2, PDE2A, GABRA4, GABRA5, PRKACA, PRKCG, GNG12, GNG4, PRKCB	294	91	6879	3.08545	0.297773	0.0290286	1.98715
KEGG_PATHWAY	hsa03010:Ribosome	15	0.0125841	0.00185956	RPS25, RPL30, RPS19, RPL19, RPL13, RPS14, RPLP1, RPS12, RPL36, RPL11, RPL4, RPS4X, RPS6, RPL28, RPS3	294	136	6879	2.58066	0.342157	0.0317012	2.34982
KEGG_PATHWAY	hsa04918:Thyroid hormone synthesis	10	0.0083894	0.0026963	ADCY1, ADCY2, ATP1A3, PRKACA, PRKCG, ATP1A2, PLCB1, LRP2, TTF2, PRKCB	294	70	6879	3.34257	0.455282	0.042464	3.39048
KEGG_PATHWAY	hsa05205:Proteoglycans in cancer	18	0.0151009	0.00494389	WNT5A, ERBB2, HSPG2, FZD1, IGF2, PRKCG, FZD2, FZD5, RPS6, FLNC, FZD7, PRKCB, WNT7B, CCND1, GPC3, PRKACA, GPC1, WNT8B	294	200	6879	2.10582	0.672129	0.0716461	6.13541
KEGG_PATHWAY	hsa04724:Glutamatergic synapse	12	0.0100673	0.00899786	SLC17A7, GRM4, ADCY1, ADCY2, SLC17A6, GRIK3, PRKACA, PRKCG, GNG12, GNG4, PLCB1, PRKCB	294	114	6879	2.46294	0.869147	0.119359	10.9054
KEGG_PATHWAY	hsa04970:Salivary secretion	10	0.0083894	0.0105528	ATP2B2, ADCY1, ADCY2, ATP1A3, PRKACA, SLC4A2, PRKCG, ATP1A2, PLCB1, PRKCB	294	86	6879	2.72069	0.908095	0.131	12.675
KEGG_PATHWAY	hsa04961:Endocrine and other factor-regulated calcium reabsorption	7	0.00587258	0.0113974	ATP1A3, PRKACA, PRKCG, ATP1A2, CLTC, PLCB1, PRKCB	294	45	6879	3.63968	0.924161	0.133494	13.6225
KEGG_PATHWAY	hsa04974:Protein digestion and absorption	10	0.0083894	0.0121811	COL18A1, COL9A1, COL4A2, COL9A2, COL21A1, ATP1A3, COL1A1, ATP1A2, COL4A6, COL4A5	294	88	6879	2.65886	0.936554	0.135095	14.4931
KEGG_PATHWAY	hsa05146:Amoebiasis	11	0.00922834	0.0144796	COL4A2, ADCY1, LAMA5, PRKACA, PRKCG, COL1A1, PLCB1, LAMB1, COL4A6, COL4A5, PRKCB	294	106	6879	2.42809	0.962437	0.151332	17.0005
KEGG_PATHWAY	hsa05210:Colorectal cancer	8	0.00671152	0.0156521	DCC, CCND1, JUN, BCL2, SMAD3, LEF1, AXIN2, TCF7L1	294	62	6879	3.01909	0.971263	0.155514	18.2532
KEGG_PATHWAY	hsa04713:Circadian entrainment	10	0.0083894	0.019374	KCNJ5, ADCY1, ADCY2, RYR1, PRKACA, PRKCG, GNG12, GNG4, PLCB1, PRKCB	294	95	6879	2.46294	0.987746	0.181341	22.1153
KEGG_PATHWAY	hsa04725:Cholinergic synapse	11	0.00922834	0.0194729	ADCY1, KCNQ3, ADCY2, BCL2, PRKACA, PRKCG, GNG12, GNG4, KCNJ2, PLCB1, PRKCB	294	111	6879	2.31872	0.988021	0.175003	22.2156
KEGG_PATHWAY	hsa04925:Aldosterone synthesis and secretion	9	0.00755046	0.0213798	ADCY1, ADCY2, PDE2A, NR4A2, PRKACA, SCARB1, PRKCG, PLCB1, PRKCB	294	81	6879	2.59977	0.99227	0.183403	24.1261
KEGG_PATHWAY	hsa05166:HTLV-I infection	19	0.0159399	0.0229816	WNT5A, KAT2A, TSPO, ADCY1, NRP1, ADCY2, FZD1, SMAD3, FZD2, FZD5, FZD7, WNT7B, CCND1, MSX1, CCND2, JUN, PRKACA, TCF3, WNT8B	294	254	6879	1.75024	0.994653	0.188806	25.6975
KEGG_PATHWAY	hsa04960:Aldosterone-regulated sodium reabsorption	6	0.00503364	0.0238087	NR3C2, ATP1A3, PRKCG, NEDD4L, ATP1A2, PRKCB	294	39	6879	3.59969	0.995581	0.188223	26.4972
KEGG_PATHWAY	hsa04919:Thyroid hormone signaling pathway	11	0.00922834	0.0242972	NOTCH3, KAT2A, SLC16A2, CCND1, ATP1A3, PRKACA, PRKCG, ATP1A2, PLCB1, PRKCB, MED12L	294	115	6879	2.23807	0.996051	0.185334	26.9656
KEGG_PATHWAY	hsa05202:Transcriptional misregulation in cancer	14	0.0117452	0.0255417	LMO2, RUNX1T1, ZBTB16, AFF1, HMGA2, DDIT3, PROM1, CCND2, HIST1H3D, HIST1H3E, NGFR, HIST1H3G, TCF3, ETV4	294	167	6879	1.96151	0.997037	0.187722	28.1469
KEGG_PATHWAY	hsa04921:Oxytocin signaling pathway	13	0.0109062	0.0259236	CACNA2D1, ADCY1, ADCY2, PRKCG, CACNA2D3, KCNJ2, PRKCB, KCNJ5, CCND1, JUN, RYR1, PRKACA, PLCB1	294	150	6879	2.02782	0.997287	0.184362	28.5058
KEGG_PATHWAY	hsa04976:Bile secretion	8	0.00671152	0.0267336	ADCY1, ADCY2, ATP1A3, ABCC4, PRKACA, SLC4A2, SCARB1, ATP1A2	294	69	6879	2.71281	0.99775	0.18391	29.2616
KEGG_PATHWAY	hsa05322:Systemic lupus erythematosus	12	0.0100673	0.0272866	HIST1H2BD, HIST1H4B, HIST1H2AD, HIST1H2BI, HIST1H2AI, HIST1H2AH, HIST1H3D, HIST1H4C, HIST1H3E, HIST1H4D, HIST1H2AJ, HIST1H3G	294	134	6879	2.09534	0.99802	0.181924	29.7734
KEGG_PATHWAY	hsa05222:Small cell lung cancer	9	0.00755046	0.0276795	COL4A2, CCND1, LAMA5, BCL2, BIRC7, LAMB1, TRAF5, COL4A6, COL4A5	294	85	6879	2.47743	0.998192	0.17911	30.1349
KEGG_PATHWAY	hsa04911:Insulin secretion	9	0.00755046	0.0276795	RAB3A, ADCY1, ADCY2, ATP1A3, PRKACA, PRKCG, ATP1A2, PLCB1, PRKCB	294	85	6879	2.47743	0.998192	0.17911	30.1349
KEGG_PATHWAY	hsa04512:ECM-receptor interaction	9	0.00755046	0.0312681	COL4A2, LAMA5, HSPG2, SV2B, RELN, COL1A1, LAMB1, COL4A6, COL4A5	294	87	6879	2.42048	0.999213	0.194744	33.3584
KEGG_PATHWAY	hsa04972:Pancreatic secretion	9	0.00755046	0.0439114	ATP2B2, ADCY1, ADCY2, ATP1A3, SLC4A2, PRKCG, ATP1A2, PLCB1, PRKCB	294	93	6879	2.26432	0.999959	0.257078	43.655
KEGG_PATHWAY	hsa04721:Synaptic vesicle cycle	7	0.00587258	0.0505983	SLC17A7, SLC32A1, RAB3A, SLC17A6, CLTC, STX1B, UNC13A	294	63	6879	2.59977	0.999992	0.283798	48.4873
KEGG_PATHWAY	hsa04066:HIF-1 signaling pathway	9	0.00755046	0.0513411	HKDC1, BCL2, ERBB2, ENO2, EGLN3, HK1, PRKCG, RPS6, PRKCB	294	96	6879	2.19356	0.999993	0.280654	48.9998
KEGG_PATHWAY	hsa04510:Focal adhesion	15	0.0125841	0.0560665	COL4A2, ERBB2, PRKCG, FLNC, COL4A6, COL4A5, PRKCB, CCND1, LAMA5, CCND2, BCL2, JUN, RELN, COL1A1, LAMB1	294	206	6879	1.70373	0.999998	0.295929	52.1518
KEGG_PATHWAY	hsa00250:Alanine, aspartate and glutamate metabolism	5	0.0041947	0.0599001	GAD2, GOT1, ASL, GAD1, RIMKLA	294	35	6879	3.34257	0.999999	0.306316	54.5759
KEGG_PATHWAY	hsa04540:Gap junction	8	0.00671152	0.0803487	ADCY1, ADCY2, GJA1, PRKACA, PRKCG, PLCB1, HTR2C, PRKCB	294	88	6879	2.12709	1	0.383215	65.7019
KEGG_PATHWAY	hsa05033:Nicotine addiction	5	0.0041947	0.0888876	SLC17A7, SLC32A1, SLC17A6, GABRA4, GABRA5	294	40	6879	2.92474	1	0.407631	69.5551
KEGG_PATHWAY	hsa05203:Viral carcinogenesis	14	0.0117452	0.0975602	KAT2A, EGR3, HIST1H2BD, CCND1, HIST1H4B, CCND2, GSN, JUN, HIST1H2BI, HIST1H4C, PRKACA, HIST1H4D, HDAC9, TRAF5	294	205	6879	1.59791	1	0.430696	73.0568
