## Supplemental Table 3 for "Transcriptomic changes due to early, chronic alcohol exposure during cortical development implicate regionalization, cell-type specification, synaptogenesis and WNT signaling as primary determinants of fetal alcohol Spectrum Disorders"

### Sheet: IPA canonical pathways 1.2FC
Ingenuity Canonical Pathways	-log(p-value)	pval	Ratio	z-score	Genes	Molecules
Axonal Guidance Signaling	10.1	7.94328e-11	0.0602	NaN	30	LRRC4C, SLIT1, SEMA6A, ROBO1, WNT8B, NTN1, ADAMTS2, FGFR3, WNT7B, NGFR, DCC, PLCB1, FZD2, UNC5C, EPHB4, PLXNC1, CXCR4, ITGA2, SLIT2, EPHA3, ADAMTS9, PLXND1, SRGAP3, ADAMTS18, BMP7, FZD5, SEMA3C, PRKCB, WNT5A, NRP1
Basal Cell Carcinoma Signaling	6.99	1.02329e-07	0.139	2.333		TCF4,WNT7B,LEF1,BMP7,FZD5,TCF7L1,TCF3,WNT8B,FZD2,WNT5A
Role of Osteoblasts, Osteoclasts and Chondrocytes in Rheumatoid Arthritis	6.33	4.67735e-07	0.0681	NaN		TCF4,DLX5,ITGA2,TCF7L1,GSN,TCF3,WNT8B,BCL2,FGFR3,NGFR,WNT7B,FZD5,LEF1,BMP7,FZD2,WNT5A
Transcriptional Regulatory Network in Embryonic Stem Cells	5.92	1.20226e-06	0.148	NaN	8	LHX5, RFX4, ISL1, EOMES, TCF7L1, SIX3, GSX2, ZFHX3
Human Embryonic Stem Cell Pluripotency	5.77	1.69824e-06	0.0828	NaN		FGFR3,TCF4,WNT7B,SMAD3,LEF1,BMP7,FZD5,TCF7L1,TCF3,WNT8B,FZD2,WNT5A
Role of Wnt/GSK-3Î² Signaling in the Pathogenesis of Influenza	5.7	1.99526e-06	0.117	1.342		TCF4,WNT7B,LEF1,FZD5,TCF7L1,TCF3,WNT8B,FZD2,WNT5A
Ovarian Cancer Signaling	5.58	2.63027e-06	0.0795	NaN		FGFR3,TCF4,GJA1,WNT7B,LEF1,FZD5,TCF7L1,TCF3,WNT8B,FZD2,WNT5A,BCL2
PCP pathway	5.51	3.0903e-06	0.131	1.89		CELSR1,RSPO3,ROR2,WNT7B,FZD5,FZD2,WNT8B,WNT5A
Regulation of the Epithelial-Mesenchymal Transition Pathway	5.11	7.76247e-06	0.066	NaN	13	FGFR3, TCF4, NOTCH3, WNT7B, SMAD3, LEF1, FZD5, TCF7L1, TCF3, FZD2, WNT8B, HMGA2, WNT5A
Protein Kinase A Signaling	5.07	8.51138e-06	0.0476	0.832		AKAP12,ADCY2,PDE2A,TCF4,PTPRK,SMAD3,TCF7L1,PTPN3,TCF3,PTPDC1,NTN1,FLNC,NGFR,DCC,PLCB1,PDE5A,LEF1,RYR1,PRKCB
Wnt/Î²-catenin Signaling	5	1e-05	0.0698	1.732	12	TCF4, GJA1, WNT7B, LEF1, FZD5, TCF7L1, TCF3, SOX13, WNT8B, FZD2, WNT5A, SOX5
Molecular Mechanisms of Cancer	4.6	2.51189e-05	0.0457	NaN		CDK18,ADCY2,TCF4,SMAD3,ITGA2,TCF3,WNT8B,BCL2,FGFR3,RASGRP1,WNT7B,PLCB1,LEF1,FZD5,BMP7,FZD2,WNT5A,PRKCB
Adipogenesis pathway	4.51	3.0903e-05	0.0746	NaN		FGFR3,HDAC9,EBF1,RUNX1T1,SMAD3,NR2F2,BMP7,FZD5,FZD2,WNT5A
Factors Promoting Cardiogenesis in Vertebrates	4.18	6.60693e-05	0.087	NaN		TCF4,LEF1,BMP7,FZD5,TCF7L1,TCF3,FZD2,PRKCB
Osteoarthritis Pathway	4.12	7.58578e-05	0.0569	1.732		FGFR3,TCF4,SMAD3,DLX5,ITGA2,LEF1,FZD5,TCF7L1,HES1,TCF3,WNT8B,FZD2
GABA Receptor Signaling	4.09	8.12831e-05	0.0842	NaN	8	SLC32A1, GAD2, ADCY2, GABRA4, GAD1, CACNA2D1, KCNQ3, CACNA2D3
Colorectal Cancer Metastasis Signaling	3.94	0.000114815	0.051	2.309		FGFR3,TCF4,ADCY2,WNT7B,SMAD3,DCC,FZD5,LEF1,TCF7L1,TCF3,FZD2,WNT8B,WNT5A
GP6 Signaling Pathway	3.74	0.00018197	0.0667	3		FGFR3,COL4A5,COL9A1,COL4A6,LAMB1,COL4A2,COL18A1,COL9A2,PRKCB
Glutamate Dependent Acid Resistance	3.66	0.000218776	1	NaN		GAD2,GAD1
Mouse Embryonic Stem Cell Pluripotency	3.53	0.000295121	0.0702	2.121		FGFR3,TCF4,LEF1,FZD5,TCF7L1,TCF3,FZD2,ID4
Role of Macrophages, Fibroblasts and Endothelial Cells in Rheumatoid Arthritis	3.47	0.000338844	0.0433	NaN		TCF4,TCF7L1,TCF3,WNT8B,FGFR3,ROR2,NGFR,WNT7B,PLCB1,LEF1,FZD5,FZD2,WNT5A,PRKCB
Netrin Signaling	3.41	0.000389045	0.0923	NaN		CACNA2D1,DCC,RYR1,CACNA2D3,NTN1,UNC5C
Hepatic Fibrosis / Hepatic Stellate Cell Activation	3.34	0.000457088	0.0538	NaN		COL4A5,COL9A1,COL4A6,LHX2,NGFR,SMAD3,COL4A2,COL18A1,COL9A2,BCL2
FAT10 Cancer Signaling Pathway	3.25	0.000562341	0.109	2.236		TCF4,CXCR4,ACKR3,NGFR,SMAD3
Role of NANOG in Mammalian Embryonic Stem Cell Pluripotency	3.15	0.000707946	0.0615	NaN		FGFR3,WNT7B,BMP7,FZD5,TCF7L1,FZD2,WNT8B,WNT5A
Glioblastoma Multiforme Signaling	3.01	0.000977237	0.0529	1.667		FGFR3,WNT7B,PLCB1,LEF1,FZD5,TCF3,WNT8B,FZD2,WNT5A
Glutamate Degradation III (via 4-aminobutyrate)	2.68	0.0020893	0.4	NaN		GAD2,GAD1
Notch Signaling	2.64	0.00229087	0.105	NaN	4	NOTCH3, HEY2, HES1, HEY1
Opioid Signaling Pathway	2.43	0.00371535	0.0407	1.265		ADCY2,MAPK15,KCNJ5,CACNA2D1,RGS16,PLCB1,RYR1,RGS6,CACNA2D3,PRKCB
Thyroid Cancer Signaling	2.33	0.00467735	0.087	NaN		TCF4,LEF1,TCF7L1,TCF3
Wnt/Ca+ pathway	1.88	0.0131826	0.0645	1		PLCB1,FZD5,FZD2,WNT5A
Acute Myeloid Leukemia Signaling	1.8	0.0158489	0.0505	2.236		FGFR3,TCF4,LEF1,TCF7L1,TCF3
Corticotropin Releasing Hormone Signaling	1.71	0.0194984	0.042	0.447		ADCY2,GAD1,CACNA2D1,CRH,CACNA2D3,PRKCB
CDK5 Signaling	1.7	0.0199526	0.0476	1		ADCY2,MAPK15,NGFR,ITGA2,LAMB1
Synaptic Long Term Depression	1.68	0.020893	0.0376	0		GAD1,CACNA2D1,CRH,PLCB1,RYR1,CACNA2D3,PRKCB
nNOS Signaling in Skeletal Muscle Cells	1.65	0.0223872	0.0732	NaN		CACNA2D1,RYR1,CACNA2D3
G-Protein Coupled Receptor Signaling	1.6	0.0251189	0.0318	NaN		FGFR3,ADCY2,PDE2A,ADRA2A,RASGRP1,RGS16,PLCB1,PDE5A,PRKCB
GPCR-Mediated Nutrient Sensing in Enteroendocrine Cells	1.6	0.0251189	0.0446	1.342		ADCY2,CACNA2D1,PLCB1,CACNA2D3,PRKCB
Endocannabinoid Cancer Inhibition Pathway	1.52	0.0301995	0.038	-2.449		FGFR3,ADCY2,TCF4,LEF1,TCF7L1,TCF3
G Beta Gamma Signaling	1.5	0.0316228	0.042	1.342		ADCY2,KCNJ5,CACNA2D1,CACNA2D3,PRKCB
Adrenomedullin signaling pathway	1.46	0.0346737	0.0338	1.633		FGFR3,ADCY2,GAD1,MAPK15,PLCB1,KCNQ3,BCL2
Apelin Endothelial Signaling Pathway	1.4	0.0398107	0.0394	1.342		FGFR3,ADCY2,SMAD3,PLCB1,PRKCB
Leptin Signaling in Obesity	1.38	0.0416869	0.0455	NaN		FGFR3,NPY,ADCY2,PLCB1
Cellular Effects of Sildenafil (Viagra)	1.35	0.0446684	0.0382	NaN		ADCY2,PDE2A,PLCB1,PDE5A,KCNQ3
Acute Phase Response Signaling	1.33	0.0467735	0.0341	-1		SERPING1,TCF4,TTR,NGFR,TCF3,CRABP1
